# A luminal intermediate cell state maintains long-term prostate homeostasis and contributes to tumorigenesis

**DOI:** 10.1101/2023.02.24.529762

**Authors:** Fu Luo, Lara F. Tshering, Karis Tutuska, Mariola Szenk, Diana Rubel, James G. Rail, Savanah Russ, Jingxuan Liu, Alice Nemajerova, Gábor Balázsi, Flaminia Talos

## Abstract

Cellular heterogeneity poses tremendous challenges for developing cell-targeted therapies and biomarkers of clinically significant prostate cancer. The origins of this heterogeneity within normal adult and aging tissue remain unknown, leaving cellular states and transcriptional programs that allow expansions of malignant clones unidentified. To define cell states that contribute to early cancer development, we performed clonal analyses and single cell transcriptomics of normal prostate from genetically-engineered mouse models. We uncovered a luminal transcriptional state with a unique “basal-like” Wnt/p63 signaling (*luminal intermediate*, LumI) which contributes to the maintenance of long-term prostate homeostasis. Moreover, LumI cells greatly expand during early stages of tumorigenesis in several mouse models of prostate cancer. Genetic ablation of p63 *in vivo* in luminal cells reduced the formation of aggressive clones in mouse prostate tumor models. Finally, the LumI cells and Wnt signaling appear to significantly increase in human aging prostate and prostate cancer samples, highlighting the importance of this hybrid cell state for human pathologies with potential translational impact.
