## Supplemental Tables 1-6 for "A luminal intermediate cell state maintains long-term prostate homeostasis and contributes to tumorigenesis": Luo et al_Suppl Table 2 Top 5 Markers in N.xlsx

### Sheet: Sheet 1
Supplemental Table 2: Top 5 Markers per cluster in N scRNAseq samples
Gene	p_val	avg_log2FC	pct.1	pct.2	p_val_adj	cluster
Apoe	0	2.77059	0.988	0.173	0	Intermediate1
Lgals7	0	2.7236	0.865	0.124	0	Intermediate1
Krt15	0	2.42651	0.923	0.14	0	Intermediate1
Scpep1	0	2.30942	0.705	0.127	0	Intermediate1
Dcn	0	2.19757	0.824	0.144	0	Intermediate1
Apoe	0	2.924	1	0.207	0	Intermediate2
Krt15	0	2.85522	0.995	0.166	0	Intermediate2
Krt14	0	2.81057	0.85	0.08	0	Intermediate2
Dcn	0	2.79982	0.981	0.157	0	Intermediate2
Lgals7	0	2.60885	0.952	0.147	0	Intermediate2
Ren1	0	2.94975	0.997	0.783	0	Secretory1
9530003J23Rik	0	2.53996	0.889	0.477	0	Secretory1
Pcp4l1	0	1.66117	0.967	0.361	0	Secretory1
Gm37223	0	1.6011	0.995	0.488	0	Secretory1
9530053A07Rik	0	1.46115	1	0.996	0	Secretory1
Oit1	0	1.84114	0.974	0.477	0	Secretory2
Nlrp10	0	1.74123	0.668	0.074	0	Secretory2
Clu	0	1.27774	0.758	0.143	0	Secretory2
Rimklb	6.65175e-301	0.426263	0.305	0.02	1.34638e-296	Secretory2
Man1a	3.74826e-270	1.1909	0.988	0.748	7.58686e-266	Secretory2
Defb50	0	3.14008	0.984	0.738	0	Secretory3
Defb1	3.37597e-303	1.98558	0.981	0.655	6.83331e-299	Secretory3
Cst3	3.06729e-137	0.760109	0.984	0.935	6.20849e-133	Secretory3
Srpx	4.89028e-117	0.545445	0.269	0.053	9.89842e-113	Secretory3
Prlr	3.7982e-109	0.899941	0.982	0.75	7.68793e-105	Secretory3
Psca	0	5.00923	0.837	0.003	0	Krt4
Krt4	0	2.9188	0.739	0.011	0	Krt4
Lgals3	0	2.60318	0.588	0.021	0	Krt4
Lrrc26	0	2.36598	0.667	0.005	0	Krt4
Ppp1r1b	0	2.20482	0.588	0.003	0	Krt4
Cenpf	0	2.44259	0.667	0.002	0	Ki67
Ube2c	0	2.22815	0.578	0.005	0	Ki67
Cdca3	0	1.91722	0.711	0.009	0	Ki67
Birc5	0	1.85414	0.556	0.003	0	Ki67
Cenpa	0	1.8379	0.556	0.005	0	Ki67
