## Supplemental Tables 1-6 for "A luminal intermediate cell state maintains long-term prostate homeostasis and contributes to tumorigenesis": Luo et al_Suppl Table 4 Top 5 Markers in N, NP and NPK Combined.xlsx

### Sheet: Sheet 1
Supplemental Table 4: Top 5 Markers per cluster in N, NP and NPK Combined scRNAseq samples
gene	p_val	avg_log2FC	pct.1	pct.2	p_val_adj	cluster
Inhba	0	3.75932	0.735	0.054	0	EMT
Fn1	0	3.64914	0.886	0.192	0	EMT
Crip1	0	3.61164	0.752	0.214	0	EMT
Vim	0	3.02597	0.565	0.02	0	EMT
Tm4sf1	0	2.88264	0.864	0.18	0	EMT
Wfdc18	0	2.53954	0.748	0.246	0	Krt4
Pglyrp1	0	2.30289	0.819	0.172	0	Krt4
Wfdc2	0	2.0734	0.923	0.57	0	Krt4
Cbr2	0	2.05526	0.872	0.447	0	Krt4
Krt4	0	2.02045	0.846	0.253	0	Krt4
Defb50	0	3.16956	0.904	0.317	0	Secretory3
Gpx3	0	2.36212	0.832	0.231	0	Secretory3
Rnase1	0	2.25393	0.946	0.26	0	Secretory3
Defb1	0	2.20669	0.815	0.28	0	Secretory3
Mmp7	0	2.16201	0.958	0.433	0	Secretory3
Ren1	0	1.96816	0.681	0.294	0	Secretory2
9530053A07Rik	0	1.83761	0.714	0.343	0	Secretory2
9530003J23Rik	0	1.73864	0.593	0.226	0	Secretory2
C1rb	0	1.57264	0.679	0.25	0	Secretory2
Tgm4	0	1.55688	0.718	0.334	0	Secretory2
Ren1	0	2.71623	0.887	0.226	0	Secretory1
9530003J23Rik	0	2.60111	0.787	0.161	0	Secretory1
9530053A07Rik	0	2.43169	0.903	0.278	0	Secretory1
Tgm4	0	2.42432	0.903	0.269	0	Secretory1
Gm37223	0	2.40035	0.885	0.169	0	Secretory1
Wfdc18	0	2.48079	0.707	0.211	0	Progenitor-like
Nupr1	0	2.33212	0.915	0.429	0	Progenitor-like
Ifit3	0	2.11902	0.584	0.174	0	Progenitor-like
Cxcl2	0	1.99461	0.331	0.096	0	Progenitor-like
Rsad2	0	1.96734	0.589	0.171	0	Progenitor-like
Apoe	0	2.398	0.853	0.295	0	Intermediate2
Igfbp5	0	2.29911	0.678	0.28	0	Intermediate2
Dcn	0	1.8407	0.623	0.179	0	Intermediate2
Lgals7	0	1.71921	0.929	0.413	0	Intermediate2
Col7a1	0	1.67582	0.588	0.235	0	Intermediate2
Apoe	0	2.13608	0.892	0.28	0	Intermediate1
Dcn	0	2.01286	0.71	0.158	0	Intermediate1
Scpep1	0	1.92296	0.285	0.057	0	Intermediate1
Lgals7	0	1.72536	0.971	0.398	0	Intermediate1
Krt5	0	1.6458	0.926	0.36	0	Intermediate1
Hmgb2	0	2.56885	0.932	0.385	0	Ki67
Stmn1	0	2.39479	0.877	0.197	0	Ki67
Hist1h2ap	0	2.36382	0.528	0.033	0	Ki67
Mki67	0	2.28168	0.709	0.022	0	Ki67
Hist1h2ae	0	2.23668	0.5	0.032	0	Ki67
