## Supplemental Tables 1-6 for "A luminal intermediate cell state maintains long-term prostate homeostasis and contributes to tumorigenesis": Luo et al_Suppl Table 5 Reagents.xlsx

### Sheet: Sheet1
Supplemental Table 5: List of reagents
Reagent type	Name	Description	Source(s)	Additional information
Animal line (Mus musculus)	NP (no Confetti)	Nkx3.1CreERT2; Ptenflox/flox	PMC2800362; PMC3432676
Animal line (Mus musculus)	NPK (no Confetti)	Nkx3.1CreERT2; Ptenflox/flox; KrasLSL-G12D/+	PMC3773788
Animal line (Mus musculus)	ΔNp63	ΔNp63flox/flox	PMC3918754
Animal line (Mus musculus)	R26R-Confetti	Gt(ROSA)26Sortm1(CAG-Brainbow2.1)	PMID: 22855427; PMID: 20887898
Animal line (Mus musculus)	N	Nkx3.1CreERT2; R26R-Confetti/+	This work
Animal line (Mus musculus)	NP	Nkx3.1CreERT2; Pten ^flox/flox; R26R-Confetti/+	This work
Animal line (Mus musculus)	NPK	Nkx3.1 ^CreERT2; Ptenflox/flox; KrasLSL-G12D/+; R26R-Confetti/+	This work
Animal line (Mus musculus)	Np63	Nkx3.1CreERT2; ΔNp63lox/flox; R26R-Confetti/+	This work
Animal line (Mus musculus)	NPp63	Nkx3.1CreERT2; Ptenflox/flox; ΔNp63lox/flox; R26R-Confetti/+	This work
Antibody (Primary)	CK8	Cytokeratin 8 rabbit IgG	Abclonal	Catalog # A1024 1:400
Antibody (Primary)	CK8 TROMA-I	Cytokeratin 8 rabbit IgG2a, TROMA-I clone	Developmental Studies Hybridoma Bank	TROMA-I-c 1:400
Antibody (Primary)	CK5	Cytokeratin 5 rabbit IgG	BioLegend	Catalog # 905501 1:500
Antibody (Primary)	CK5	Cytokeratin 5 chicken IgY	BioLegend	Catalog # 905901 1:500
Antibody (Primary)	SMA	Smooth muscle actin mouse IgG2a, 1A4 clone	eBioscience (Thermo Fisher)	Catalog # 14-9760-82 1:2000
Antibody (Primary)	Syn	Synaptophysin mouse IgG1	BD Biosciences	Catalog # 611880 1:1000
Antibody (Primary)	Ki67	Ki67/mKi67 rabbit IgG	Cell Signaling	Catalog # 12202 1:200
Antibody (Primary)	Ki67	Ki67/mKi67 rabbit IgG	Abclonal	Catalog # A2094 1:200
Antibody (Primary)	P63	p63 Rabbit pAb	Abclonal	Catalog # A12960 1:200
Antibody (Primary)	Wnt4	Anti-Wnt-4 Antibody (B-6)	Santa Cruz Biotechnology	Catalog # sc-376297 1:100
Antibody (Secondary)	Alexa Fluor 647 anti-Rabbit	Goat anti-Rabbit IgG Alexa Fluor 647	Invitrogen (Thermo Fisher)	Catalog # A21245 1:250
Antibody (Secondary)	Alexa Fluor 647 anti-Chicken	Goat anti-Chicken IgY Alexa Fluor 647	Abcam	Catalog # ab150171 1:250
Antibody (Secondary)	Alexa Fluor 633 anti-Mouse	Goat anti-Mouse IgG Alexa Fluor 633	Invitrogen (Thermo Fisher)	Catalog # A21052 1:250
Antibody (Secondary)	Alexa Fluor 633 anti-Rabbit	Goat anti-Rabbit IgG Alexa Fluor 633	Invitrogen (Thermo Fisher)	Catalog # A21070 1:250
Antibody (Secondary)	Alexa Fluor 633 anti-Rat	Goat anti-Rat IgG Alexa Fluor 633	Invitrogen (Thermo Fisher)	Catalog # A21094 1:250
Antibody (Secondary)	SignalStain anti-Rabbit	SignalStain® Boost IHC Detection Reagent (HRP, Rabbit)	Cell Signaling Technology	Catalog # 8114
Antibody (Secondary)	SignalStain anti-Mouse	SignalStain Boost IHC Detection Reagent (HRP, mouse)	Cell Signaling Technology	Catalog # 8125
Primer	Nkx3.1 primers	Genotyping primers for Nkx3.1	Eurofins Genomics; PMC2800362	Nkx3.1WT F 5'-CTCCGCTACCCTAAGCATCC-3' Nkx3.1WT R 5'-GACACTGTCATATTACTTGGACC-3'
Primer	CreTK primers	Genotyping primers for Cre	Integrated DNA Technologies (IDT); PMC148712	CreTK139 5′-ATTTGCCTGCATTACCGGTC-3′ CreTK141 5′-ATCAACGTTTTCTTTTCGG-3′
Primer	Cre primers	Genotyping primers for Cre	Eurofins Genomics; PMC2800362	Cre F 5'-CAGATGGCGCGGCAACACC-3' Cre R 5'-GCGCGGTCTGGCAGTAAAAAC-3'
Primer	Confetti primers	Genotyping primers for R26R-Confetti	Eurofins Genomics; PMC4515139	Conf F 5'-GAATTAATTCCGGTATAACTTCG-3' WT F 5'-AAAGTCGCTCTGAGTTGTTAT-3' Conf/WT R 5'-CCAGATGACTACCTATCCTC-3'
Primer	Pten primers	Genotyping primers for Pten	Eurofins Genomics; PMC3432676	Pten F 5'-CAAGCACTCTGCGAACTGAG-3' Pten R 5'-AAGTTTTTGAAGGCAAGATGC-3'
Primer	Kras primers	Genotyping primer for Kras LSL-cassette, KrasWT, and Kras recombined	Eurofins Genomics; originally the Jacks Lab (https://jacks-lab.mit.edu/protocols/genotyping/kras_cond)	KrasF1 5'-GTCTTTCCCCAGCAGAGTGC-3' KrasR1 5'-CTCTTGCCTACGCCACCAGCTC-3' KrasSD5 5'-AGCTAGCCACCATGGCTTGAGTAAGTCTGCA-3'
Primer	Pten recombined primers	Genotyping primers for recombined Pten	Eurofins Genomics; PMC2675650	PtenS 5'-GATACTAGTAAGATAAAAACCAGTAGT-3' PtenAS 5'-GTCACCCAGGCCTCTTGTCAAGT-3' PtenP3 5'-GCTTGATATCGAATTCCTGCAGC-3'
Primer	ΔNp63 recombined primers	Genotyping primers for recombined ΔNp63	Integrated DNA Technologies (IDT); PMC8088331	ΔNp63 floxed F 5’-ACAGTCCTCTGCTTTCAGC-3’ΔNp63 floxed R 5’-TTCACATTCACACAGACAGCTCC-3′
Software	Leica Application Suite X		Leica	Confocal microscopy and image processing
Software	ImageJ		NIH	Image processing
Software	MATLAB		MathWorks	Image quantification
Software	Cell Ranger		10X Genomics	Processes and aligns reads of Chromium single cell RNAseq output
Software	GraphPad Prism		GraphPad Software	Data analysis
Software	RStudio		RStudio	Data analysis and figure generation
Software	Seurat 3.0		PMC6700744, PMC6687398	Developed by Satija Lab at New York Genome Center
Software	Adobe Photoshop		Adobe	Figure assembly
Software	GSEA	Gene Set Enrichment Analysis	PMC1239896
Other	40µm cell strainer	Cell Strainers, DNase/RNase Free, Non-Pyrogenic, Sterile	VWR	Catalog # 10199-655
Other	Glass slides	Superfrost® Plus Micro Slide, Premium	VWR	Catalog # 48311-703
Nuclear stain	DAPI	Hoechst 33342, Trihydrochloride, Trihydrate	Invitrogen (Thermo Fisher)	Catalog # H3570 1:1000
Chemical compound	Hepatocyte medium supplemented with epidermal growth factor (EGF)		Corning	Catalog # 355056
Chemical compound	GlutaMAX
Chemical compound	Matrigel	Matrigel Basement Membrane	Corning	Catalog # 354234
Chemical compound	Anti-anti	Antibiotic-Antimycotic Solution	Corning	Catalog # 30-004-CI
Chemical compound	TAM	Tamoxifen	Sigma Aldrich	Catalog # T5648-5G Prepared with corn oil
Chemical compound	TAM	Tamoxifen	Cayman Chemical	Catalog # 13258 Prepared with corn oil
Chemical compound	DHT	Dihydroxytestosterone	Sigma Aldrich	Catalog # A8380 Diluted in ethanol
Chemical compound	Opti-MEM		Gibco (Thermo Fisher)	Catalog # 51985034
Chemical compound	DMEM/F12	DMEM (Dulbecco’s Modified Eagle’s Medium)/Hams F-12 50/50 Mix	Corning	Catalog # 10-092-CV
Chemical compound	ROCK inhibitor	Y-27632 2HCl, ROCK1 (p160ROCK) inhibitor	Selleck Chem	Catalog # S1049
Chemical compound	Dispase	5 U/mL dispase in Hanks' Balanced Salt Solution	Stem Cell Technologies	Catalog # 7913
Chemical compound	Collagenase/hyaluronidase	10X Collagenase/hyaluronidase in DMEM	Stem Cell Technologies	Catalog # 7912
Chemical compound	HBSS	HBSS, no calcium, no magnesium	Gibco (Thermo Fisher)	Catalog # 14170112
Chemical compound	Dnase I	DNase I Solution (1 mg/mL) cell dissociation reagent	Stem Cell Technologies	Catalog # 7900
Chemical compound	TrypLE	TrypLE™ Express Enzyme (1X), phenol red	Gibco (Thermo Fisher)	Catalog # 12605010
Chemical compound	FBS	Embryonic stem-cell FBS	Gibco (Thermo Fisher)	Catalog # 10439016
Chemical compound	Charcoal stripped-FBS (CS-FBS)	HyClone™ Fetal Bovine Serum (U.S.), Charcoal/Dextran Treated	Cytiva (Thermo Fisher)	Catalog # SH30068.03HI
Chemical compound	OCT	Tissue-Plus™ O.C.T. Compound	Thermo Fisher	Catalog # 23-730-571
Chemical compound	Slowfade Mounting Media	SlowFade™ Gold Antifade Mountant	Invitrogen (Thermo Fisher)	Catalog # S36936
Chemical compound	PowerUp™ SYBR™ Green Master Mix	RT-PCR reagent	Applied Biosystems (Thermo Fisher)	Catalog # A25741
Commerical Assay/Kit	VECTOR NovaRED Peroxidase Substrate Kit		Vector laboratories	Catalog # SK-4800
Commerical Assay/Kit	Chromium Chip B Single Cell Kit	Part of 10X Genomics single cell sequencing protocol	10X Genomics	Catalog # 1000074
Commerical Assay/Kit	Chromium Single Cell 3' GEM Library Gel Bead Kit	Part of 10X Genomics single cell sequencing protocol	10X Genomics	Catalog # 1000092
Commerical Assay/Kit	Chromium Single Cell GEM Kit v3	Part of 10X Genomics single cell sequencing protocol	10X Genomics	Catalog # 1000094
Commerical Assay/Kit	Chromium Single Cell 3' Library Kit	Part of 10X Genomics single cell sequencing protocol	10X Genomics	Catalog # 1000095
Commerical Assay/Kit	Dynabeads MyOne Silane	Part of 10X Genomics single cell sequencing protocol	Thermo Fisher	Catalog # 2000048
