## Supplemental Tables 1-6 for "A luminal intermediate cell state maintains long-term prostate homeostasis and contributes to tumorigenesis": Luo et al_Suppl Table 6 list of R packages.xlsx

### Sheet: Sheet1
Supplemental Table 6: List of R packages
Package Name	Source(s)
AUCell	Aibar. et al. (2016) AUCell: Analysis of 'gene set' activity in single-cell RNA-seq data. R/Bioconductor package.
biomaRt	Durinck S, Spellman P, Birney E, Huber W (2009). “Mapping identifiers for the integration of genomic datasets with the R/Bioconductor package biomaRt.” Nature Protocols, 4, 1184–1191. (PMC3159387) Durinck S, Moreau Y, Kasprzyk A, Davis S, De Moor B, Brazma A, Huber W (2005). “BioMart and Bioconductor: a powerful link between biological databases and microarray data analysis.” Bioinformatics, 21, …
clusterProfiler	Guangchuang Yu, Li-Gen Wang, Yanyan Han and Qing-Yu He. clusterProfiler: an R package for comparing biological themes among gene clusters. OMICS: A Journal of Integrative Biology 2012, 16(5):284-287 (PMC3339379)
ComplexHeatmap	Gu, Z. (2016) Complex heatmaps reveal patterns and correlations in multidimensional genomic data. Bioinformatics. (PMID: 27207943)
dplyr	Hadley Wickham, Romain François, Lionel Henry and Kirill Müller (2021). dplyr: A Grammar of Data Manipulation. R package version 1.0.5. https://CRAN.R-project.org/package=dplyr
enrichplot	Guangchuang Yu (2021). enrichplot: Visualization of Functional Enrichment Result. R package version 1.10.2. https://yulab-smu.top/biomedical-knowledge-mining-book/
ggplot2	H. Wickham. ggplot2: Elegant Graphics for Data Analysis. Springer-Verlag New York, 2016.
ggpubr	Alboukadel Kassambara (2020). ggpubr: 'ggplot2' Based Publication Ready Plots. R package version 0.4.0. https://CRAN.R-project.org/package=ggpubr
gridExtra	Baptiste Auguie (2017). gridExtra: Miscellaneous Functions for "Grid" Graphics. R package version 2.3. https://CRAN.R-project.org/package=gridExtra
GSVA	Hänzelmann S, Castelo R, Guinney J (2013). “GSVA: gene set variation analysis for microarray and RNA-Seq data.” BMC Bioinformatics, 14, 7. doi: 10.1186/1471-2105-14-7, http://www.biomedcentral.com/1471-2105/14/7. (PMC3618321)
Ineq	Achim Zeileis (2014). ineq: Measuring Inequality, Concentration, and Poverty. R package version 0.2-13. https://CRAN.R-project.org/package=ineq
monocle	Cole Trapnell and Davide Cacchiarelli et al (2014): The dynamics and regulators of cell fate decisions are revealed by pseudo-temporal ordering of single cells. Nature Biotechnology Xiaojie Qiu, Andrew Hill, Cole Trapnell et al (2017): Single-cell mRNA quantification and differential analysis with Census. Nature Methods Xiaojie Qiu, Cole Trapnell et al (2017): Reverse graph embedding resolves com…
Msigbr	Igor Dolgalev (2022). msigdbr: MSigDB Gene Sets for Multiple Organisms in a Tidy Data Format. R package version 7.5.1. https://CRAN.R-project.org/package=msigdbr
org.Mm.eg.db	Carlson M (2019). org.Mm.eg.db: Genome wide annotation for Mouse. R package version 3.8.2.
patchwork	Thomas Lin Pedersen (2020). patchwork: The Composer of Plots. R package version 1.1.1. https://CRAN.R-project.org/package=patchwork
psych	Revelle, W. (2020) psych: Procedures for Personality and Psychological Research, Northwestern University, Evanston, Illinois, USA, Version = 2.1.3 https://CRAN.R-project.org/package=psych
RcisTarget	Aibar. et al. (2016) RcisTarget: Identify transcription factor binding motifs enriched on a gene list. R/Bioconductor package.
RColorBrewer	Erich Neuwirth (2014). RColorBrewer: ColorBrewer Palettes. R package version 1.1-2. https://CRAN.R-project.org/package=RColorBrewer
readxl	Hadley Wickham and Jennifer Bryan (2019). readxl: Read Excel Files. R package version 1.3.1. https://CRAN.R-project.org/package=readxl
reshape2	Hadley Wickham (2007). Reshaping Data with the reshape Package. Journal of Statistical Software, 21(12), 1-20. URL http://www.jstatsoft.org/v21/i12/.
scatterpie	Guangchuang Yu (2021). scatterpie: Scatter Pie Plot. R package version 0.1.7 https://CRAN.R-project.org/package=scatterpie
SCENIC	Aibar et al. (2017) SCENIC: single-cell regulatory network inference and clustering. Nature Methods. doi: 10.1038/nmeth.4463. (PMC5937676)
SCopeLoomR	Davie, K., et al. (2018). A single-cell transcriptome atlas of the aging Drosophila brain. Cell, 174(4), 982-998. (PMC6086935)
Seurat	Stuart and Butler et al. Comprehensive Integration of Single-Cell Data. Cell (2019) (PMC6687398)
SeuratWrappers	Rahul Satija, Andrew Butler, Paul Hoffman and Tim Stuart (2020). SeuratWrappers: Community-Provided Methods and Extensions for the Seurat Object. R package version 0.3.0.
singleseqgset	Anthony Cillo (2022). singleseqgset: Single-cell Gene Set Enrichment Analysis. R package version 0.1.2.9000.
stats	R Core Team (2020). R: A language and environment for statistical computing. R Foundation for Statistical Computing, Vienna, Austria. URL https://www.R-project.org/.
survival	Therneau T (2021). A Package for Survival Analysis in R. R package version 3.2-11, https://CRAN.R-project.org/package=survival.
tcltk2	Grosjean, Ph. (2021). SciViews: A GUI API for R. UMONS, Mons, Belgium. http://www.sciviews.org/SciViews-R.
tidyr	Hadley Wickham and Maximilian Girlich (2022). tidyr: Tidy Messy Data. R package version 1.2.0. https://CRAN.R-project.org/package=tidyr
tidyverse	Wickham et al., (2019). Welcome to the tidyverse. Journal of Open Source Software, 4(43), 1686, https://doi.org/10.21105/joss.01686
